# Modification of Non-photochemical Quenching Pathways in the C_4_ Model Plant *Setaria viridis* Revealed Shared and Unique Photoprotection Mechanisms as Compared to C_3_ Plants

**DOI:** 10.1101/2025.01.12.632622

**Authors:** Grace Milburn, Cheyenne M. Morris, Eileen Kosola, Dhruv Patel-Tupper, Jian Liu, Dominique H. Pham, Lucia Acosta-Gamboa, William D. Stone, Sarah Pardi, Kylee Hillman, William E. McHargue, Eric Becker, Xiaojun Kang, Josh Sumner, Catherine Bailey, Peter M. Thielen, Georg Jander, Cade N. Kane, Scott A. M. McAdam, Thomas J. Lawton, Dmitri A. Nusinow, Feng Zhang, Michael A. Gore, Jianlin Cheng, Krishna K. Niyogi, Ru Zhang

## Abstract

Light is essential for photosynthesis; however, excess light can increase the accumulation of photoinhibitory reactive oxygen species that reduce photosynthetic efficiency. Plants have evolved photoprotective non-photochemical quenching (NPQ) pathways to dissipate excess light energy. In tobacco and soybean (C_3_ plants), overexpression of three NPQ genes, *violaxanthin de-epoxidas*e (<u>V</u>DE), *Photosystem II Subunit S* (<u>P</u>sbS), and *zeaxanthin epoxidase* (<u>Z</u>EP), hereafter VPZ, resulted in faster NPQ induction and relaxation kinetics, and increased crop yields in field conditions. NPQ is well-studied in C_3_ plants; however, NPQ and the translatability of the VPZ approach in C_4_ plants is poorly understood. The green foxtail *Setaria viridis* is an excellent model to study photosynthesis and photoprotection in C_4_ plants. To understand the regulation of NPQ and photosynthesis in C_4_ plants, we performed transient overexpression in Setaria protoplasts and generated (and employed) stable transgenic Setaria plants overexpressing one of the three Arabidopsis NPQ genes or all three NPQ genes (AtVPZ lines). Overexpressing (OE) *AtVDE* and *AtZEP* in Setaria produced similar results as in C_3_ plants, with increased or reduced zeaxanthin (thus NPQ), respectively. However, overexpressing *AtPsbS* appeared to be challenging in Setaria, with largely reduced NPQ in protoplasts and under-represented homozygous AtPsbS-OE lines, potentially due to competitive and tight heterodimerization of AtPsbS and SvPsbS proteins. Furthermore, Setaria AtVPZ lines had increased zeaxanthin, faster NPQ induction, higher NPQ level, but slower NPQ relaxation. Despite this, AtVPZ lines had improved growth as compared to wildtype under several conditions, especially high temperatures, which is not related to the faster relaxation of NPQ but may be attributable to increased zeaxanthin and NPQ in C_4_ plants. Our results identified shared and unique characteristics of the NPQ pathway in C_4_ model Setaria as compared to C_3_ plants and provide insights to improve C_4_ crop yields under fluctuating environmental conditions.
