## Supplemental_Table_S1 for "Modification of Non-photochemical Quenching Pathways in the C_4_ Model Plant *Setaria viridis* Revealed Shared and Unique Photoprotection Mechanisms as Compared to C_3_ Plants"

### Sheet: TableS1a_NPQ_protein
	Suppmental_Table_S1_a_NPQ_protein_stoichiometries
						Protein level relative to WT, mean value used			Protein level ratio, normalized to ZEP				Relative transcript level, mean value used				transcript level ratio, normalized to ZEP
	Species	VPZ Genotype name	Data source	Plant growth condition	Improved growth (based on plant height or dry or wet biomass), total 7 conditions	VDE	PsbS	ZEP	VDE	PsbS	ZEP		VDE	PsbS	ZEP		VDE	PsbS	ZEP
	Setaria viridis	AtVPZ_2	This paper, Milburn et al., 2025	Control	3 conditions, ctrl, HT, GC-A	700.4	1	1.2	583.667	0.833333	1		3	24	2		1.5	12	1
	Setaria viridis	AtVPZ_7	This paper, Milburn et al., 2025	Control	4 conditions, ctrl, HL HT, GC-A	969.4	1.6	1.9	510.211	0.842105	1		25.65	80.85	14.48		1.77141	5.58356	1
	Setaria viridis	AtVPZ_1	This paper, Milburn et al., 2025	Control	6 conditions, ctrl, HL HT, drought, LL, GC-A	827.6	1.6	5.4	153.259	0.296296	1		18.98	105.04	16.01		1.18551	6.5609	1
	Species	VPZ Genotype name	Data source	Plant growth condition	Improved growth	Protein level relative to WT, mean value used			Protein level ratio, normalized to ZEP				Relative transcript level, mean value used				transcript level ratio, normalized to ZEP
						VDE	PsbS	ZEP	VDE	PsbS	ZEP		VDE	PsbS	ZEP		VDE	PsbS	ZEP
	Tobacco	VPZ	Kromdijk et al., 2016	Greenhouse	Yes	30	4	74	0.405405	0.0540541	1		10	3	6		1.66667	0.5	1
	Tobacco	VPZ	Kromdijk et al., 2016	Field	Yes	47	3	75	0.626667	0.04	1		4	1.2	7		0.571429	0.171429	1
													normalized relative quantity (NRQ) of each transcript scaled to the maximum value represent the average of biological replicates
													Transcript abundance relative,
						Protein level, quantification unavailable							Table S1, Transcript abundance				transcript level ratio, normalized to ZEP
	Species	VPZ Genotype name	Data source	Plant growth condition	Improved growth	VDE	PsbS	ZEP					VDE	PsbS	ZEP		VDE	PsbS	ZEP
	Soybean	WT											0.001	0	0	WT
	Soybean	ND-18-34A	De Souza et al., 2022	Field	Yes	NA	NA	NA					0.56	0.46	0.557	ND-18-34A	1.00539	0.825853	1
	Soybean	YZ-19-21	De Souza et al., 2022	Field	Yes	NA	NA	NA					0.538	0.31	0.451	YZ-19-21	1.1929	0.687361	1
	Soybean	YZ-26-1C	De Souza et al., 2022	Field	Yes	NA	NA	NA					0.047	0.03	0.09	YZ-26-1C	0.522222	0.333333	1
	Soybean	ND-17-20	De Souza et al., 2022	Field	No	NA	NA	NA					0.43	0.613	0.434	ND-17-20	0.990783	1.41244	1
	Soybean	ND-19-8A	De Souza et al., 2022	Field	No	NA	NA	NA					0.64	0.357	0.69	ND-19-8A	0.927536	0.517391	1
	Soybean	ND-18-44	De Souza et al., 2022	Field	No	NA	NA	NA					0.043	0.014	0.085	ND-18-44	0.505882	0.164706	1
						Protein level relative to WT, mean value used, from Fig. 1b			Protein level ratio, normalized to ZEP				Mean relative transcript level as compared to WT				transcript level ratio, normalized to ZEP
	Species	VPZ Genotype name	Data source	Plant growth condition	Improved growth	VDE	PsbS	ZEP	VDE	PsbS	ZEP		VDE	PsbS	ZEP	Estimated from Fig. 1a	VDE	PsbS	ZEP
	Arabidopsis	VPZ-2	Garcia-Molina & Leister, 2020	greenhouse or in growth cabinets	No	3.05	1.51	5.12	0.595703	0.294922	1		5.9	6	2.8		2.10714	2.14286	1
	Arabidopsis	VPZ-4	Garcia-Molina & Leister, 2020	greenhouse or in growth cabinets	No	4.61	1.88	2.8	1.64643	0.671429	1		4.8	10	2.4		2	4.16667	1
	Arabidopsis	VPZ-7	Garcia-Molina & Leister, 2020	greenhouse or in growth cabinets	No	5.2	2.44	4.94	1.05263	0.493927	1		5.2	11	2		2.6	5.5	1
						Protein level							Relative transcript level , mean value used				transcript level ratio, normalized to ZEP
	Species	VPZ Genotype name	Data source	Plant growth condition	Improved growth	VDE	PsbS	ZEP					VDE	PsbS	Estimated from Fig. 1B		VDE	PsbS	ZEP
	Potao	VPZ-14	Lehretz et al., 2022	greenhouse	No	NA	NA	NA					22000	12000	6000		3.66667	2	1
	Potao	VPZ-24	Lehretz et al., 2022	greenhouse	No	NA	NA	NA					10000	7000	4000		2.5	1.75	1
	Potao	VPZ-29	Lehretz et al., 2022	greenhouse	No	NA	NA	NA					27000	18000	19000		1.42105	0.947368	1

### Sheet: TableS1b_Primers
		Suppmental_Table_S1_b_primers_used
qPCR Primers
	Gene I.D.	Gene Name	Phytozome link	Primer	Primer Sequence	Product Size, bp
	Sevir.4G277600	UBIQ4 (ref.)	https://phytozome-next.jgi.doe.gov/report/gene/Sviridis_v2_1/Sevir.4G277600	ORZ873	CCAGTGAAGGTCCGAGGTG	148
				ORZ874	TGCGAAACATCATACGAGGC
	Sevir.9G090900	BIND (ref.)	https://phytozome-next.jgi.doe.gov/report/gene/Sviridis_v1_1/Sevir.9G090900	ORZ289	CTCGCGGTTTCGGCTTT	81
				ORZ290	CCAAGTCCAGTCCATTCATTCC
	AT5G67030	AtZEP	https://phytozome-next.jgi.doe.gov/report/gene/Athaliana_TAIR10/AT5G67030	ORZ685	CGGGTGATCTACAAAGATGG	199
				ORZ686	TCGGAGTCTTGCGGATAA
	AT1G08550	AtVDE	https://phytozome-next.jgi.doe.gov/report/gene/Athaliana_TAIR10/AT1G08550	ORZ683	AGAAGGCCGCTAAGTCTAT	196
				ORZ684	AGAGTCATCTCAGTCCTACC
	AT1G44575	AtPsbS	https://phytozome-next.jgi.doe.gov/report/gene/Athaliana_TAIR10/AT1G44575	ORZ681	GGTATTGCGTTCTCGCTTAT	168
				ORZ682	GGTAATGAACTTCCCGTTCC
	Sevir.5G400800	SvPsbS	https://phytozome-next.jgi.doe.gov/report/gene/Sviridis_v4_1/Sevir.5G400800	ORZ249	CTCGACAAGGCCGTCATCCAA	152
				ORZ250	ATCTCGCCGATGATGGAGAAGG
	Sevir.7G073400	SvVDE	https://phytozome-next.jgi.doe.gov/report/gene/Sviridis_v2_1/Sevir.7G073400	ORZ251	GTGCTGCGTGAGAGCTAACTTT	110
				ORZ252	TCTTGACGCTGCCGAAAACATC
	Sevir.7G124500	SvZEP1	https://phytozome-next.jgi.doe.gov/report/gene/Sviridis_v2_1/Sevir.7G124500	ORZ261	TCCTTGAAGCGTTATGAGAAGGAGAG	207
				ORZ262	CAGCATCGCAGGCATTCCAAT
Genotyping Primers
	Gene I.D.	Gene Name	Phytozome link	Primer	Primer Sequence	Product size
	Sevir.7G234001	SiLeafy	https://phytozome-next.jgi.doe.gov/report/gene/Sviridis_v2_1/Sevir.7G234001	ORZ937	AGGCGCATTACGTTACCTATAC	98 bp
				ORZ938	CATGAG GCTGGAACGAAATCTA
	NA	Hygromycin	NA	ORZ875	CTCTCGATGAGCTGATGCTTTG	109 bp
				ORZ876	GCTGTTATGCGGCCATTGT
	Leafy_Probe	/5HEX/TGCATTAGA/ZEN/TCGAACACCAGCTCGT/3IABkFQ/
	Hygro_Probe	/56-FAM/CC GTCAGGA/ZEN/CATTGTTGGAGCC/3IABkFQ/
